# Specification of frequency criteria for secondary findings genes to improve variant classification concordance

**DOI:** 10.1101/2025.09.19.676605

**Authors:** Jennifer J. Johnston, Kristy Lee, Deborah I. Ritter, Steven M. Harrison, Leslie G. Biesecker

## Abstract

**Purpose:** The return of secondary findings (SF) is well-established in clinical testing and is increasingly employed in clinical research testing. Variant classification can be challenging due to the lack of monogenic disease entity (MDE, defined as a gene-phenotype pair) specific variant classification recommendations. A key criterion for variant classification is disease allele frequency thresholds (DAFTs), which are not established for all MDEs recommended for the return of SF.

**Methods:** We calculated DAFTs for SF MDEs considering prevalence, gene contribution, and penetrance. ACMG criterion BS1 was set at the calculated DAFT value, with BA1 set at ten times the calculated DAFT. For genes associated with multiple SF MDEs without clear genotype-phenotype correlation, DAFT values were combined. GnomAD Grpmax filtering allele frequencies (FAF) for pathogenic/likely pathogenic classified variants were compared to calculated thresholds.

**Results:** We determined BS1 and BA1 values for 58 SF MDEs (47 genes). No pathogenic/likely pathogenic variant Grpmax FAF was greater than the relevant MDE-specific BA1.

**Conclusion:** Setting BA1 and BS1 thresholds should improve variant classification consistency and reduce misclassifications. For SF MDEs without current ClinGen Variant Curation Expert Panel (VCEP) specifications, these frequency specifications can be used until full criteria are available.
