## Supplemental Tables for "Specification of frequency criteria for secondary findings genes to improve variant classification concordance"

### Sheet: Table S1_Data and Reference
Supplemental Table 1. Variables used to calculate disease allele frequency thresholds (DAFT) , BS1 and BA1 calculated values for secondary findings monogenic disease entities. gnomAD GrpMax filtering allele frequencies are provided for the most common variant that is classified as pathogenic or likely pathogenic in ClinVar or is expected to be loss of function in a gene where loss of function is …
Monogenic Disease	Values used in Disease Allel Frequency Threshold Calculation			BS1 (DAFT)	BA1 (10* DAFT)	pLoF or ClinGen P/LP Variant with Highest gnomAD GrpMax FAF&	gnomAD Filtering Allele Frequency (GrpMax FAF)	GrpMax FAF < BS1	Notes	References
	Prevalence 1 in*	Gene Contribution*	Penetrance
ACTA2-related Aortopathies Loeys-Dietz syndrome Familial thoracic aortic aneurysms and dissections	5000	0.21	0.5	4.2e-05	0.00042	NM_001613.4:c.353G>A; p.(Arg118Gln) (P/LP)	2.8e-07	Yes	PMID: 33705940: 1:5000 for prevalence of FTAAD PMID: 31991693: Gene contribution to familial TAAD (12-21%); Penetrance (50% for ACTA2) review from 2020	PMID: 33705940 PMID: 31991693
ATP7B-related Wilson disease (AR)	30000	1	1	0.0057735	0.057735	NM_000053.4:c.1934T>G; p.(Met645Arg) (P/LP)	0.0021	Yes	Gene Reviews, 2023: Prevalence as high as 1:10,000 in isolated populations but 1:30,000 in larger populations; Gene contribution 100%; Penetrance 100%	Gene Reviews: Weiss KH, Schilsky M. Wilson Disease. 1999 Oct 22 [Updated 2023 Jan 12]. In: Adam MP, Feldman J, Mirzaa GM, et al., editors. GeneReviews® [Internet]. Seattle (WA): University of Washington, Seattle; 1993-2025. Available from: https://www.ncbi.nlm.nih.gov/books/NBK1512/
BAG3-related Dilated cardiomyopathy	220	0.03	0.35	0.000194805	0.00194805	NM_004281.4:c.1707del; p.(Gly570ValfsTer25) (pLoF, MANE) NM_004281.4:c.72del; p.(Gly25AspfsTer186) (P/LP)	0.0001202 0.00000759	Yes	Gene Reviews, 2022: Gene contribution, 3% PMID: 37652022: Prevalence of DCM 1:220; Aggregate penetrance (P/LP variants) of 10%, varies by variant; when just considering pathogenic variants 35% for DCM	PMID: 37652022 Gene Reviews: Hershberger RE, Jordan E. Dilated Cardiomyopathy Overview. 2007 Jul 27 [Updated 2024 Dec 12]. In: Adam MP, Feldman J, Mirzaa GM, et al., editors. GeneReviews® [Internet]. Seattle (WA): University of Washington, Seattle; 1993-2025. Available from: https://www.ncbi.nlm.nih.gov/books/NBK1309/
BTD-related Biotinodase deficiency (AR)	61000	1	0.5	0.00572598	0.0572598	NM_001370658.1:c.1270G>C; p.(Asp424His) (P/LP)	0.0416	No	Gene Reviews, 2023: Prevalence, 1:61,000 for combined profound and parital *Variable penetrance, use 50%, GeneReviews says "almost" all children will be sympotomatic but does not give a number	Gene Reviews: Wolf B. Biotinidase Deficiency. 2000 Mar 24 [Updated 2023 May 25]. In: Adam MP, Feldman J, Mirzaa GM, et al., editors. GeneReviews® [Internet]. Seattle (WA): University of Washington, Seattle; 1993-2025. Available from: https://www.ncbi.nlm.nih.gov/books/NBK1322/
CACNA1S-related Malignant hyperthermia	10000	0.01	0.01	5e-05	0.0005	NM_000069.3:c.520C>T; p.(Arg174Trp) (Drug Response) NM_000069.3:c.3256C>A; p.(Arg1086Ser) (P/LP)	0.000332 0.000228	No	Gene Reviews, 2020: Gene contribution 1% PMID: 33767344; Use informatin from RYR1 VCEP paper for prevalence (:10,000 children) and penetrance (1%)	PMID: 33767344 Gene Reviews: Rosenberg H, Sambuughin N, Riazi S, et al. Malignant Hyperthermia Susceptibility. 2003 Dec 19 [Updated 2020 Jan 16]. In: Adam MP, Feldman J, Mirzaa GM, et al., editors. GeneReviews® [Internet]. Seattle (WA): University of Washington, Seattle; 1993-2025. Available from: https://www.ncbi.nlm.nih.gov/books/NBK1146/
CALM1-related Long QT syndrome type 14	2500	0.01	0.4	5e-06	5e-05				Gene Reviews, 2024: Prevalence 1:2,500 for Long QT; Gene contribution <1%; No penetrance estimate for CALM1, use 40% (SCN5A is 41% for cardiac events)	Gene Reviews: Groffen AJ, Bikker H, Christiaans I. Long QT Syndrome Overview. 2003 Feb 20 [Updated 2024 Mar 21]. In: Adam MP, Feldman J, Mirzaa GM, et al., editors. GeneReviews® [Internet]. Seattle (WA): University of Washington, Seattle; 1993-2025. Available from: https://www.ncbi.nlm.nih.gov/books/NBK1129/
CALM1-related Catecholaminergic polymorphic ventricular tachycardia	10000	0.01	0.63	7.93651e-07	7.93651e-06				Gene Reviews, 2022: Prevalence of 1:10,000; <1% gene contribution; 83% penetrance PMID: 38542006: Penetrance 63% to 78%	PMID: 38542006 Gene Reviews: Napolitano C, Mazzanti A, Bloise R, et al. Catecholaminergic Polymorphic Ventricular Tachycardia. 2004 Oct 14 [Updated 2022 Jun 23]. In: Adam MP, Feldman J, Mirzaa GM, et al., editors. GeneReviews® [Internet]. Seattle (WA): University of Washington, Seattle; 1993-2025. Available from: https://www.ncbi.nlm.nih.gov/books/NBK1289/
CALM1 COMBINED VALUES				5.79365e-06	5.79365e-05	No P/LP Variants with grpmax available	NA	NA	PMID: 31170290: shows some overlap in phenotypes, most LQTS	PMID: 31170290
CALM2-related Long QT syndrome type 15	2500	0.01	0.4	5e-06	5e-05				Gene Reviews, 2024: Prevalence 1:2,500 for Long QT; Gene contribution <1%; No penetrance estimate for CALM2, use 40% (SCN5A is 41% for cardiac events)	Gene Reviews: Groffen AJ, Bikker H, Christiaans I. Long QT Syndrome Overview. 2003 Feb 20 [Updated 2024 Mar 21]. In: Adam MP, Feldman J, Mirzaa GM, et al., editors. GeneReviews® [Internet]. Seattle (WA): University of Washington, Seattle; 1993-2025. Available from: https://www.ncbi.nlm.nih.gov/books/NBK1129/
CALM2-related Catecholaminergic polymorphic ventricular tachycardia	10000	0.01	0.63	7.93651e-07	7.93651e-06				Gene Reviews, 2022: Prevalence of 1:10,000; <1% gene contribution; 83% penetrance PMID: 38542006: Penetrance 63% to 78%	PMID: 38542006 Gene Reviews: Napolitano C, Mazzanti A, Bloise R, et al. Catecholaminergic Polymorphic Ventricular Tachycardia. 2004 Oct 14 [Updated 2022 Jun 23]. In: Adam MP, Feldman J, Mirzaa GM, et al., editors. GeneReviews® [Internet]. Seattle (WA): University of Washington, Seattle; 1993-2025. Available from: https://www.ncbi.nlm.nih.gov/books/NBK1289/
CALM2 COMBINED VALUES				5.79365e-06	5.79365e-05	No P/LP Variants with grpmax available	NA	NA	PMID: 31170290: shows some overlap in phenotypes, most LQTS	PMID: 31170290
CALM3-related Long QT syndrome type 16	2500	0.01	0.4	5e-06	5e-05				Gene Reviews, 2024: Prevalence 1:2,500 for Long QT; Gene contribution <1%; No penetrance estimate for CALM3, use 40% (SCN5A is 41% for cardiac events)	Gene Reviews: Groffen AJ, Bikker H, Christiaans I. Long QT Syndrome Overview. 2003 Feb 20 [Updated 2024 Mar 21]. In: Adam MP, Feldman J, Mirzaa GM, et al., editors. GeneReviews® [Internet]. Seattle (WA): University of Washington, Seattle; 1993-2025. Available from: https://www.ncbi.nlm.nih.gov/books/NBK1129/
CALM3-related Catecholaminergic polymorphic ventricular tachycardia	10000	0.01	0.63	7.93651e-07	7.93651e-06				Gene Reviews, 2022: Prevalence of 1:10,000; <1% gene contribution; 83% penetrance PMID: 38542006: Penetrance 63% to 78%	PMID: 38542006 Gene Reviews: Napolitano C, Mazzanti A, Bloise R, et al. Catecholaminergic Polymorphic Ventricular Tachycardia. 2004 Oct 14 [Updated 2022 Jun 23]. In: Adam MP, Feldman J, Mirzaa GM, et al., editors. GeneReviews® [Internet]. Seattle (WA): University of Washington, Seattle; 1993-2025. Available from: https://www.ncbi.nlm.nih.gov/books/NBK1289/
CALM3 COMBINED VALUES				5.79365e-06	5.79365e-05	No P/LP Variants with grpmax available	NA	NA	PMID: 31170290: shows some overlap in phenotypes, most LQTS	PMID: 31170290
CASQ2-related Catecholaminergic polymorphic ventricular tachycardia (AR)	10000	0.05	1	0.00223607	0.0223607	NM_001232.4:c.923C>T; p.(Pro308Leu) (P/LP)	6.57e-05	Yes	Gene Reviews, 2022: Gene contribution 5%; Prevalence 1:10,000 PMID: 38542006: Penetrance 100% for autosomal recessive CPVT	PMID: 38542006 Gene Reviews: Napolitano C, Mazzanti A, Bloise R, et al. Catecholaminergic Polymorphic Ventricular Tachycardia. 2004 Oct 14 [Updated 2022 Jun 23]. In: Adam MP, Feldman J, Mirzaa GM, et al., editors. GeneReviews® [Internet]. Seattle (WA): University of Washington, Seattle; 1993-2025. Available from: https://www.ncbi.nlm.nih.gov/books/NBK1289/
COL3A1-related Ehlers-Danlos syndrome, vascular type	50000	1	0.5	2e-05	0.0002	NM_000090.4:c.1996G>A; p.(Gly666Ser) (P/LP)	5e-06	Yes	Gene Reviews, 2019: Prevalence could be as high as 1:50,000; Penetrance for null variants around 50%, other variants (missense) close to 100% penetrance	Gene Reviews: Byers PH. Vascular Ehlers-Danlos Syndrome. 1999 Sep 2 [Updated 2019 Feb 21]. In: Adam MP, Feldman J, Mirzaa GM, et al., editors. GeneReviews® [Internet]. Seattle (WA): University of Washington, Seattle; 1993-2025. Available from: https://www.ncbi.nlm.nih.gov/books/NBK1494/
DES-related Dilated cardiomyopathy	220	0.01	0.35	6.49351e-05	0.000649351	NM_001927.4:c.1346A>C; p.(Lys449Thr) (P/LP)	2.8e-07	Yes	Gene Reviews, 2024: Gene contribution <1% PMID: 37652022: DCM prevalence 1:220; Aggregate penetrance (P/LP variants) of 10%, varies by variant; penetrance when just considering pathogenic variants 35% for DCM	PMID: 37652022 Gene Reviews: Hershberger RE, Jordan E. Dilated Cardiomyopathy Overview. 2007 Jul 27 [Updated 2024 Dec 12]. In: Adam MP, Feldman J, Mirzaa GM, et al., editors. GeneReviews® [Internet]. Seattle (WA): University of Washington, Seattle; 1993-2025. Available from: https://www.ncbi.nlm.nih.gov/books/NBK1309/
DSC2-related Arrhythmogenic right ventricular cardiomyopathy	1000	0.02	0.3	3.33333e-05	0.000333333	NM_024422.6:c.2084G>A; p.(Trp695Ter) (P/LP)	3.59e-05	No	Gene Reviews, 2023: Prevalence estimated at 1:1,000-1,250 in the general population; Gene contribution, up to 2% PMID: 31386562: Penetrance from 30% to 50%	PMID: 31386562 Gene Reviews: McNally E, MacLeod H, Dellefave-Castillo L. Arrhythmogenic Right Ventricular Cardiomyopathy Overview. 2005 Apr 18 [Updated 2023 May 11]. In: Adam MP, Feldman J, Mirzaa GM, et al., editors. GeneReviews® [Internet]. Seattle (WA): University of Washington, Seattle; 1993-2025. Available from: https://www.ncbi.nlm.nih.gov/books/NBK1131/
DSG2-related Arrhythmogenic right ventricular cardiomyopathy	1000	0.26	0.3	0.000433333	0.00433333	NC_000018.10(NM_001943.5):c.523+1G>C; p.? (P/LP)	6.13e-05	Yes	Gene Reviews, 2023: Prevalence estimated at 1:1,000-1,250 in the general population; Gene contribution up to 26% PMID: 31386562: Penetrance from 30% to 50%	PMID: 31386562 Gene Reviews: McNally E, MacLeod H, Dellefave-Castillo L. Arrhythmogenic Right Ventricular Cardiomyopathy Overview. 2005 Apr 18 [Updated 2023 May 11]. In: Adam MP, Feldman J, Mirzaa GM, et al., editors. GeneReviews® [Internet]. Seattle (WA): University of Washington, Seattle; 1993-2025. Available from: https://www.ncbi.nlm.nih.gov/books/NBK1131/
DSP-related Arrhythmogenic right ventricular cardiomyopathy	1000	0.39	0.3	0.00065	0.0065				Gene Reviews, 2023, for ARVC: Prevalence estimated at 1:1,000-1,250 in the general population; Gene contribution, up to 39%. PMID: 31386562; Penetrance from 30% to 50% for ARVC PMID: 35083019: Suggests penetrance for relative between 50% and 75% depending on feature for relatives with DSP variant. Use value for ARVC because lower.	PMID: 31386562 Gene Reviews: McNally E, MacLeod H, Dellefave-Castillo L. Arrhythmogenic Right Ventricular Cardiomyopathy Overview. 2005 Apr 18 [Updated 2023 May 11]. In: Adam MP, Feldman J, Mirzaa GM, et al., editors. GeneReviews® [Internet]. Seattle (WA): University of Washington, Seattle; 1993-2025. Available from: https://www.ncbi.nlm.nih.gov/books/NBK1131/
DSP-related Dilated cardiomyopathy	220	0.02	0.35	0.00012987	0.0012987				PMID: 37652022: DCM prevalence 1:220; Aggregate penetrance (P/LP variants) of 10%, varies by variant; when just considering pathogenic variants 35% for DCM PMID: 31983221: Up to 2% gene contribution	PMID: 37652022 PMID:31983221
DSP COMBINED VALUES				0.00077987	0.0077987	NM_004415.4:c.4855del; p.(Leu1619TrpfsTer26) (P/LP)	4.283e-05	Yes	HGMD shows the same variant reported in ARVC and DCM
FLNC-related Dilated cardiomyopathy	220	0.04	0.35	0.00025974	0.0025974				Gene Reviews, 2024: Gene contribution 4% PMID: 37652022: DCM prevalence 1:220; Aggregate penetrance (P/LP variants) of 10%, varies by variant; when just considering pathogenic variants 35% for DCM	PMID: 37652022 Gene Reviews: Hershberger RE, Jordan E. LMNA: Dilated Cardiomyopathy. 2008 Jun 12 [Updated 2022 Mar 17]. In: Adam MP, Feldman J, Mirzaa GM, et al., editors. GeneReviews® [Internet]. Seattle (WA): University of Washington, Seattle; 1993-2025. Available from: https://www.ncbi.nlm.nih.gov/books/NBK1674/
FLNC-related Hypertrophic cardiomyopathy	500	0.02	0.75	2.66667e-05	0.000266667				Gene Reviews for HCM did not include FLCN gene contribution for HCM. PMID: 28356264: Up to 2% gene contribution for HCM cohorts, 75% penetrance.	PMID: 28356264 Gene Reviews: Cirino AL, Channaoui N, Ho C. Nonsyndromic Hypertrophic Cardiomyopathy Overview. 2008 Aug 5 [Updated 2025 Mar 6]. In: Adam MP, Feldman J, Mirzaa GM, et al., editors. GeneReviews® [Internet]. Seattle (WA): University of Washington, Seattle; 1993-2025. Available from: https://www.ncbi.nlm.nih.gov/books/NBK1768/
FLNC COMBINED VALUES				0.000286407	0.00286407	NM_001458.5:c.5277del; p.(Gly1760AlafsTer23) (pLoF, MANE) NM_001458.5:c.4564C>T; p.(Gln1522Ter) (P/LP)	0.0000326 0.0000037	Yes
GLA-related Fabry disease	3100	1	1	0.000322581	0.00322581				Gene Review, 2024: Prevalence as high as 1:1,600 in Taiwan of single variant c.640-801G>A; IVS4+919G>A found in 1:875 males in Japan. PMID: 27195818: newborn screening suggests prevalence for Fabry as high as 1:3,100 (males) PMID: 38047356: prevalence in newborns 1:10,000 (both sexes), combination of 15 published studies, 1:3,125 males; Penetrance 70% in females, 100% in males	PMID: 38047356 Gene Reviews: Mehta A, Hughes DA. Fabry Disease. 2002 Aug 5 [Updated 2024 Apr 11]. In: Adam MP, Feldman J, Mirzaa GM, et al., editors. GeneReviews® [Internet]. Seattle (WA): University of Washington, Seattle; 1993-2025. Available from: https://www.ncbi.nlm.nih.gov/books/NBK1292/
GLA-related Hypertrophic cardiomyopathy	500	0.01	.5	4e-05	0.0004				PMID: 25611685: Gene contribution to HCM 1%. PMID: 11886323: Prevalence of HCM 1 in 500. Gene Reviews, 2021: Penetrance 50%.	PMID: 25611685 PMID: 11886323 Gene Reviews: Cirino AL, Channaoui N, Ho C. Nonsyndromic Hypertrophic Cardiomyopathy Overview. 2008 Aug 5 [Updated 2025 Mar 6]. In: Adam MP, Feldman J, Mirzaa GM, et al., editors. GeneReviews® [Internet]. Seattle (WA): University of Washington, Seattle; 1993-2025. Available from: https://www.ncbi.nlm.nih.gov/books/NBK1768/
GLA COMBINED VALUES	NA	NA	NA	0.000362581	0.00362581	NM_000169.3:c.644A>G; p.(Asn215Ser) (P/LP)	3.07e-05	Yes	HGMD shows the same variant reported in Fabry and HCM
KCNH2-related Long QT syndrome type 2	2500	0.3	0.49	0.000122449	0.00122449	NC_000007.14(NM_000238.4):c.76+2T>G; p.? (P/LP)	9.11e-06	Yes	Gene Reviews, 2024, for Long QT: Prevalence is 1:2,500 for Long QT; Gene contribution, 25-30%; Penetrance of all cardiac events 49% by age 50	Gene Reviews: Groffen AJ, Bikker H, Christiaans I. Long QT Syndrome Overview. 2003 Feb 20 [Updated 2024 Mar 21]. In: Adam MP, Feldman J, Mirzaa GM, et al., editors. GeneReviews® [Internet]. Seattle (WA): University of Washington, Seattle; 1993-2025. Available from: https://www.ncbi.nlm.nih.gov/books/NBK1129/
LMNA-related Dilated cardiomyopathy	220	0.13	0.9	0.000328283	0.00328283	NM_170707.4:c.142C>G; p.(Arg48Gly) (P/LP)	4.43e-05	Yes	PMID: 37652022: DCM prevalence 1:220 Gene Reviews for LMNA, 2022: Gene contribution 5% to 13% of idiopathic DCM; Age related penetrance of 90% by 70, onset typically in 3rd or 4th decade	PMID: 37652022 Gene Reviews: Hershberger RE, Jordan E. LMNA: Dilated Cardiomyopathy. 2008 Jun 12 [Updated 2022 Mar 17]. In: Adam MP, Feldman J, Mirzaa GM, et al., editors. GeneReviews® [Internet]. Seattle (WA): University of Washington, Seattle; 1993-2025. Available from: https://www.ncbi.nlm.nih.gov/books/NBK1674/
MAX-related Hereditary paraganglioma- pheochromocytoma syndrome	2500	0.016	0.1	3.2e-05	0.00032	No P/LP Variants with grpmax available	NA	NA	PMID: 32617052: Prevalence of paraganglioma and heochromocytoma 1:2,500 (inherited ~40%) Gene Reviews 2023: Gene contribution 4% for hereditary paraganglioma-pheochromocytoma syndromes PMID:31390501: Penetrance estimations are pending use value for SDHA as an estimate, 0.1 in non-probands	PMID: 32617052 PMID: 31390501 Gene Reviews: Else T, Greenberg S, Fishbein L. Hereditary Paraganglioma-Pheochromocytoma Syndromes. 2008 May 21 [Updated 2023 Sep 21]. In: Adam MP, Feldman J, Mirzaa GM, et al., editors. GeneReviews® [Internet]. Seattle (WA): University of Washington, Seattle; 1993-2025. Available from: https://www.ncbi.nlm.nih.gov/books/NBK1548/v
MEN1-related Multiple endocrine neoplasia type 1	5000	0.9	0.95	9.47368e-05	0.000947368	NM_001370259.2:c.1546dup; p.(Arg516ProfsTer15) (P/LP)	1.24e-06	Yes	GeneReviews, 2022: Prevalence 1:10,000 to 1:100,000; Penetrance 95% by age 40. VCEP suggests prevalence of 1:5,000. PMID:28184288: 90% are familial. PMID 33249439: frequency up to 1 in 5,000	PMID: 33249439 PMID:28184288 Gene Reviews: Giusti F, Marini F, Brandi ML. Multiple Endocrine Neoplasia Type 1. 2005 Aug 31 [Updated 2022 Mar 10]. In: Adam MP, Feldman J, Mirzaa GM, et al., editors. GeneReviews® [Internet]. Seattle (WA): University of Washington, Seattle; 1993-2025. Available from: https://www.ncbi.nlm.nih.gov/books/NBK1538/
MYH11-related Aortopathies Loeys-Dietz syndrome Familial thoracic aortic aneurysms and dissections	5000	0.01	0.5	2e-06	2e-05	No P/LP Variants with grpmax available	NA	NA	PMID: 33705940: 1:5000 for prevalence of FTAAD PMID: 31991693: Gene contribution to familial TAAD (1%); Use 50% as place holder for penetrance based on ACTA2 and SMAD3 (PMID: 30661052).	PMID: 33705940 PMID: 31991693 PMID: 30661052
NF2-related Neurofibromatosis	50000	1	1	1e-05	0.0001	No P/LP Variants with grpmax available	NA	NA	Gene Reviews, 2023: Prevalence 1:50,000; Penetrance almost complete	Gene Reviews: Evans DG. NF2: Schwannomatosis. 1998 Oct 14 [Updated 2023 Apr 20]. In: Adam MP, Feldman J, Mirzaa GM, et al., editors. GeneReviews® [Internet]. Seattle (WA): University of Washington, Seattle; 1993-2025. Available from: https://www.ncbi.nlm.nih.gov/books/NBK1201/
PKP2-related Arrhythmogenic right ventricular cardiomyopathy	1000	0.46	0.3	0.000766667	0.00766667	NC_000012.12(NM_001005242.3):c.2014-1G>C; p.? (P/LP)	8.68e-05	Yes	Gene Reviews, 2023: Prevalence estimated at 1:1,000-1,250 in the general population; Gene contribution up to 74% of inherited disease PMID: 25820315: Gene contribution 46% of 439 index patients PMID: 31386562: Penetrance from 30% to 50% PMID: 17010805: Forty-nine percent of PKP2 mutation carriers met criteria for ARVD, could use 50% instead of general 30% for ARVD. PMID: 22527912: Gene contributi…	PMID: 31386562 PMID: 17010805 Gene Reviews: McNally E, MacLeod H, Dellefave-Castillo L. Arrhythmogenic Right Ventricular Cardiomyopathy Overview. 2005 Apr 18 [Updated 2023 May 11]. In: Adam MP, Feldman J, Mirzaa GM, et al., editors. GeneReviews® [Internet]. Seattle (WA): University of Washington, Seattle; 1993-2025. Available from: https://www.ncbi.nlm.nih.gov/books/NBK1131/
PLN-related Arrhythmogenic right ventricular cardiomyopathy	1000	0.01	0.3	1.66667e-05	0.000166667				Gene Reviews, 2023, for ARVC: Prevalence estimated at 1:1,000-1,250 in the general population; Gene contribution, rare, use 1%. PMID: 31386562; Penetrance from 30% to 50% for ARVC
PLN-related Hypertrophic cardiomyopathy	500	0.03	0.5	6e-05	0.0006				PMID: 25611685: Gene contribution to HCM <3%. PMID: 21167350: 1 out of 1064 probands with HCM had PLN variant. PMID: 11886323: Prevalence of HCM 1 in 500. Gene Reviews, 2021: Penetrance 50%.
PLN-related Dilated cardiomyopathy	220	0.01	0.35	6.49351e-05	0.000649351				PMID: 37652022: DCM prevalence 1:220; Aggregate penetrance of 10% for DCM, varies by variant; pentrance for LP variants can be as low as 10% for DCM, for pathogenic variants 35% for DCM Gene Reviews, 2024: Gene contribution <1% Common variant NM_002667.5(PLN):c.40_42del
PLN combined values	NA	NA	NA	0.000141602	0.00141602	NM_002667.5:c.63_64dup; p.(Gln22LeufsTer19) (pLoF, MANE) NM_002667.5:c.116T>G; p.(Leu39Ter) (P/LP)	0.00001886 0.00001728	Yes	ClinVar shows multiple phenotypes for NM_002667.5:c.116T>G; p.Leu39X p.(Gln22Leufs*19) predicts large deletion not nonsense mediated decay.
PRKAG2-related Hypertrophic cardiomyopathy	500	0.01	1	1e-05	0.0001	NM_016203.4:c.905G>A; p.(Arg302Gln) (P/LP)	2.8e-07	Yes	StatPearls shows HCM prevalence to be 1:500 PMID: 26729852: Gene contribution 1% of HCM, penetrance as 99%	PMID: 26729852 GeneReviews: Cirino AL, Ho C. Hypertrophic Cardiomyopathy Overview. 2008 Aug 5 [Updated 2021 Jul 8]. In: Adam MP, Feldman J, Mirzaa GM, et al., editors. GeneReviews® [Internet]. Seattle (WA): University of Washington, Seattle; 1993-2025. Available from: https://www.ncbi.nlm.nih.gov/books/NBK1768/
RB1-related Retinoblastoma	15000	0.4	0.25	5.33333e-05	0.000533333	NC_000013.11(NM_000321.3):c.2212-6_2234del; p.? (pLoF, MANE) NM_000321.3:c.19del; p.(Arg7GlufsTer58) (P/LP)	0.00000503 0.00000409	No	Gene Reviews, 2023: Incidence of retinoblastoma is estimated at between 1:15,000 and 1:20,000 live births (includes inherited and de novo); Some variants have lower penetrance of <25%; 40% of individuals have bilateral retinoblastoma, use 40% for gene contribution (likely low)	Gene Reviews: Lohmann DR, Gallie BL. Retinoblastoma. 2000 Jul 18 [Updated 2023 Sep 21]. In: Adam MP, Feldman J, Mirzaa GM, et al., editors. GeneReviews® [Internet]. Seattle (WA): University of Washington, Seattle; 1993-2025. Available from: https://www.ncbi.nlm.nih.gov/books/NBK1452/
RBM20-related Dilated cardiomyopathy	220	0.02	0.35	0.00012987	0.0012987	NC_000010.11(NM_001134363.3):c.2550+2T>C; p.? (pLoF, MANE) NM_001134363.3:c.1913C>T; p.(Pro638Leu) (P/LP)	0.00004156 0.00000029	No	PMID: 37652022: DCM prevalence 1:220; Aggregate penetrance of 10% for DCM, varies by variant; pentrance for LP variants can be as low as 10% for DCM, for pathogenic variants 35% for DCM Gene Reviews, 2024: Gene contribution 2%	PMID: 37652022 Gene Reviews: Hershberger RE, Jordan E. Dilated Cardiomyopathy Overview. 2007 Jul 27 [Updated 2024 Dec 12]. In: Adam MP, Feldman J, Mirzaa GM, et al., editors. GeneReviews® [Internet]. Seattle (WA): University of Washington, Seattle; 1993-2025. Available from: https://www.ncbi.nlm.nih.gov/books/NBK1309/
RET-related Multiple endocrine neoplasia Type 2/Familial medullary thyroid cancer	35000	1	0.5	2.85714e-05	0.000285714	NM_020975.6:c.2410G>A; p.(Val804Met) (P/LP)	0.000106	No	Gene Reviews, 2023: Prevalence of MEN2 (inclusive of Men2A, MEN2B, FMTC) world wide is 1:35,000 but in US as high as 1:30,000; Medullary thyroid cancer listed as penetrance of 100% for MEN2 PMID: 24617864: penetrance ranges from 18% to 95% at age 50 for MTC, codon specific	PMID: 24617864 Gene Reviews: Eng C, Plitt G. Multiple Endocrine Neoplasia Type 2. 1999 Sep 27 [Updated 2023 Aug 10]. In: Adam MP, Feldman J, Mirzaa GM, et al., editors. GeneReviews® [Internet]. Seattle (WA): University of Washington, Seattle; 1993-2025. Available from: https://www.ncbi.nlm.nih.gov/books/NBK1257/
RYR2-related Catecholaminergic polymorphic ventricular tachycardia	10000	0.7	0.75	4.66667e-05	0.000466667	NM_001035.3:c.1070G>A; p.(Gly357Asp) (P/LP)	3.23e-05	Yes	Gene Reviews, 2022: Prevalence of 1:10,000; 60-70% gene contribution; 83% penetrance PMID: 38542006: prevalence 1:10000, gene contribution up to 70%, 75 to 80% penetrance for RYR2 CPVT	PMID: 38542006 Gene Reviews: Napolitano C, Mazzanti A, Bloise R, et al. Catecholaminergic Polymorphic Ventricular Tachycardia. 2004 Oct 14 [Updated 2022 Jun 23]. In: Adam MP, Feldman J, Mirzaa GM, et al., editors. GeneReviews® [Internet]. Seattle (WA): University of Washington, Seattle; 1993-2025. Available from: https://www.ncbi.nlm.nih.gov/books/NBK1289/
SCN5A-related Brugada syndrome	830	0.3	0.2	0.000903614	0.00903614				PMID: 26223181: Prevalence of Brugada syndrome in SAS population as high as 1:830 Gene Reviews for Brugada syndrome, 2022: Prevalence is 1:2,000, Gene contribution 30%; Penetrance is between 20-30% for diagnostic EKG, up to 80% if challenged	PMID: 26223181 Gene Reviews: Brugada R, Campuzano O, Sarquella-Brugada G, et al. Brugada Syndrome. 2005 Mar 31 [Updated 2022 Aug 25]. In: Adam MP, Feldman J, Mirzaa GM, et al., editors. GeneReviews® [Internet]. Seattle (WA): University of Washington, Seattle; 1993-2025. Available from: https://www.ncbi.nlm.nih.gov/books/NBK1517/
SCN5A-related Long QT syndrome 3	2500	0.1	0.41	4.87805e-05	0.000487805				Gene Reveiws, 2024: Gene contribution 5-10%, penetrance 41%, prevalence 1 in 2,500	Gene Reviews: Groffen AJ, Bikker H, Christiaans I. Long QT Syndrome Overview. 2003 Feb 20 [Updated 2024 Mar 21]. In: Adam MP, Feldman J, Mirzaa GM, et al., editors. GeneReviews® [Internet]. Seattle (WA): University of Washington, Seattle; 1993-2025. Available from: https://www.ncbi.nlm.nih.gov/books/NBK1129/
SCN5A-related Dilated cardiomyopathy	220	0.02	0.35	0.00012987	0.0012987				Gene Reviews, 2022: Gene contribution 2% PMID: 37652022: DCM prevalence 1:220; Aggregate penetrance (P/LP variants) of 10%, varies by variant, when just considering pathogenic variants 35% for DCM	PMID: 37652022 Gene Reviews: Hershberger RE, Jordan E. Dilated Cardiomyopathy Overview. 2007 Jul 27 [Updated 2024 Dec 12]. In: Adam MP, Feldman J, Mirzaa GM, et al., editors. GeneReviews® [Internet]. Seattle (WA): University of Washington, Seattle; 1993-2025. Available from: https://www.ncbi.nlm.nih.gov/books/NBK1309/
SCN5A COMBINED VALUES Brugada and DCM				0.00103348	0.0103348	NM_198056.3:c.673C>T; p.(Arg225Trp) (P/LP)	0.000112	Yes
SDHAF2-related Hereditary paraganglioma- pheochromocytoma syndrome	2500	0.004	0.1	8e-06	8e-05	NM_017841.4:c.355dup; p.(Tyr119LeufsTer8) (pLoF, MANE) NM_017841.4:c.199del; p.(Arg67GlufsTer31) (P/LP)	0.00000543 0.00000359	Yes	PMID: 32617052: Prevalence of paraganglioma and pheochromocytoma 1:2,500 (inherited ~40%) GeneReviews, 2023: Gene contribution, 1% for hereditary PMID: 29177515: Penetrance by age 70, 10% (in non-index patients)	PMID: 32617052 PMID:31390501 Gene Reviews: Else T, Greenberg S, Fishbein L. Hereditary Paraganglioma-Pheochromocytoma Syndromes. 2008 May 21 [Updated 2023 Sep 21]. In: Adam MP, Feldman J, Mirzaa GM, et al., editors. GeneReviews® [Internet]. Seattle (WA): University of Washington, Seattle; 1993-2025. Available from: https://www.ncbi.nlm.nih.gov/books/NBK1548/
SDHB-related Hereditary paraganglioma- pheochromocytoma syndrome	2500	0.22	0.22	0.0002	0.002	NM_003000.3:c.143A>T; p.(Asp48Val) (P/LP)	0.000192	Yes	PMID: 32617052: Prevalence of paraganglioma and heochromocytoma 1:2,500 (inherited ~40%) GeneReviews, 2022: Gene contribution, 50%-55% for hereditary PMID:31390501: Penetrance 22% by age 60	PMID: 32617052 PMID:31390501 Gene Reviews: Else T, Greenberg S, Fishbein L. Hereditary Paraganglioma-Pheochromocytoma Syndromes. 2008 May 21 [Updated 2023 Sep 21]. In: Adam MP, Feldman J, Mirzaa GM, et al., editors. GeneReviews® [Internet]. Seattle (WA): University of Washington, Seattle; 1993-2025. Available from: https://www.ncbi.nlm.nih.gov/books/NBK1548/
SDHC-related Hereditary paraganglioma- pheochromocytoma syndrome	2500	0.032	0.16	4e-05	0.0004	NM_003001.5:c.377A>G; p.(Tyr126Cys) (P/LP)	5.19e-05	No	PMID: 32617052: Prevalence of paraganglioma and pheochromocytoma 1:2,500 (inherited ~40%) GeneReviews, 2023: Gene contribution, 8% for hereditary PMID:31390501: Lifetime penetrance of 8%	PMID: 32617052 PMID:31390501 Gene Reviews: Else T, Greenberg S, Fishbein L. Hereditary Paraganglioma-Pheochromocytoma Syndromes. 2008 May 21 [Updated 2023 Sep 21]. In: Adam MP, Feldman J, Mirzaa GM, et al., editors. GeneReviews® [Internet]. Seattle (WA): University of Washington, Seattle; 1993-2025. Available from: https://www.ncbi.nlm.nih.gov/books/NBK1548/
SDHD-related Hereditary paraganglioma- pheochromocytoma syndrome	2500	0.1	0.2	0.0001	0.001	NM_003002.4:c.242C>T; p.(Pro81Leu) (P/LP)	2.91e-05	Yes	PMID: 32617052: Prevalence of paraganglioma and pheochromocytoma 1:2,500 to 1:6,500 (inherited ~40%, 1:6250 to 16,250) GeneReviews, 2023: Gene contribution, 20%-25% for hereditary PMID: 29386252: 43% penetrance by age 60 if paternally inherited (reduce penetrance for maxDAF to 20%)	PMID: 32617052 PMID:31390501 Gene Reviews: Else T, Greenberg S, Fishbein L. Hereditary Paraganglioma-Pheochromocytoma Syndromes. 2008 May 21 [Updated 2023 Sep 21]. In: Adam MP, Feldman J, Mirzaa GM, et al., editors. GeneReviews® [Internet]. Seattle (WA): University of Washington, Seattle; 1993-2025. Available from: https://www.ncbi.nlm.nih.gov/books/NBK1548/
SMAD3-related Aortopathies Loeys-Dietz syndrome Familial thoracic aortic aneurysms and dissections	5000	0.02	0.5	4e-06	4e-05	NM_005902.4:c.540del; p.(Pro182LeufsTer4) (P/LP)	2.9e-07	Yes	PMID: 33705940: 1:5000 for prevalence of FTAAD PMID: 21778426; gene contribution to TAAD 2% PMID: 30661052: TAAD penetrance 50% by age 54	PMID: 33705940 PMID: 30661052 PMID: 24793577
STK11-related Peutz-Jeghers syndrome	25000	1	1	2e-05	0.0002	No P/LP Variants with grpmax available	NA	NA	Gene Reviews, 2021: Prevalence estimates range from 1:25,000 to 1:280,000; 99% of variants are in STK11; Penetrance is thought to be complete	Gene Reviews: McGarrity TJ, Amos CI, Baker MJ. Peutz-Jeghers Syndrome. 2001 Feb 23 [Updated 2021 Sep 2]. In: Adam MP, Feldman J, Mirzaa GM, et al., editors. GeneReviews® [Internet]. Seattle (WA): University of Washington, Seattle; 1993-2025. Available from: https://www.ncbi.nlm.nih.gov/books/NBK1266/
TGFBR1-related Aortopathies Loeys-Dietz syndrome Familial thoracic aortic aneurysms and dissections	5000	.01	0.5	2e-06	2e-05	NC_000009.12(NM_004612.4):c.574+1G>A; p.? ( P/LP)	6.8e-07	Yes	PMID: 33705940: 1:5000 for prevalence of FTAAD PMID: 24793577: Gene contribution to TAAD unknown, use 1%. Contribution to LD up to 40%. Prevalence estimate for LD <1:100,000; Assume 100% penetrance. PMID: 31991693: Penetrance use 50% (for TAA, ACTA2)	PMID: 33705940 PMID: 31991693 PMID: 24793577
TGFBR2-related Aortopathies Loeys-Dietz syndrome Familial thoracic aortic aneurysms and dissections	5000	0.05	0.5	1e-05	0.0001	NM_003242.6:c.1610G>A; p.(Arg537His) (P/LP)	6.8e-06	Yes	PMID: 33705940: 1:5000 for prevalence of FTAAD PMID: 31991693: Penetrance use 50% (for TAA, ACTA2) PMID: 24793577: gene contribution to TAAD 5%. Contribution to LD up to 75%. Prevalence estimate <1:100,000; Assume 100% penetrance	PMID: 33705940 PMID: 31991693 PMID: 24793577
TMEM127-related Hereditary paraganglioma- pheochromocytoma syndrome	2500	0.02	0.1	4e-05	0.0004	NC_000002.12(NM_017849.4):c.245-1G>C; p.? (P/LP)	4.37e-05	No	PMID: 32617052: Prevalence of paraganglioma and pheochromocytoma 1:2,500 (inherited ~40%) Gene Reviews for Hereditary PGL/PCC , 2023: Gene contribution, 5% PMID:31390501: Penetrance estimations are pending use value for SDHFA as an estimate, 10% in non-probands	PMID: 32617052 PMID:31390501 Gene Reviews: Else T, Greenberg S, Fishbein L. Hereditary Paraganglioma-Pheochromocytoma Syndromes. 2008 May 21 [Updated 2023 Sep 21]. In: Adam MP, Feldman J, Mirzaa GM, et al., editors. GeneReviews® [Internet]. Seattle (WA): University of Washington, Seattle; 1993-2025. Available from: https://www.ncbi.nlm.nih.gov/books/NBK1548/
TMEM43-related Arrhythmogenic right ventricular cardiomyopathy	1000	0.01	1	5e-06	5e-05	No P/LP Variants with grpmax available	NA	NA	Gene Reviews, 2023: Prevalence estimated at 1:1,000 to 1:1,250; Gene contribution, rare <1% PMID: 18313022: Penetrance of 100%	PMID: 18313022 Gene Reviews: McNally E, MacLeod H, Dellefave-Castillo L. Arrhythmogenic Right Ventricular Cardiomyopathy Overview. 2005 Apr 18 [Updated 2023 May 11]. In: Adam MP, Feldman J, Mirzaa GM, et al., editors. GeneReviews® [Internet]. Seattle (WA): University of Washington, Seattle; 1993-2025. Available from: https://www.ncbi.nlm.nih.gov/books/NBK1131/
TNNC1-related Dilated cardiomyopathy	220	0.01	0.35	6.49351e-05	0.000649351	NM_003280.3:c.23C>T; p.(Ala8Val) (P/LP)	8.89e-06	Yes	Gene Reviews, 2024: Gene contribution <1% PMID: 37652022: DCM prevalence 1:220; Aggregate penetrance (P/LP variants) of 10%, varies by variant, when just considering pathogenic variants 35% for DCM	PMID: 37652022 Gene Reviews: Hershberger RE, Jordan E. Dilated Cardiomyopathy Overview. 2007 Jul 27 [Updated 2024 Dec 12]. In: Adam MP, Feldman J, Mirzaa GM, et al., editors. GeneReviews® [Internet]. Seattle (WA): University of Washington, Seattle; 1993-2025. Available from: https://www.ncbi.nlm.nih.gov/books/NBK1309/
TRDN-related Catecholaminergic polymorphic ventricular tachycardia (AR)	10000	0.02	0.75	0.00163299	0.0163299				Gene Reviews for CPTV, 2022: Prevalence of 1:10,000; 60-70% gene contribution; 83% penetrance PMID: 38542006: prevalence 1:10000, gene contribution up to <1%, unknown penetrance, other genes 75-100%. Use 75%. TRDN causes CPVT/LQTS overlap phenotype.	Gene Reviews: Groffen AJ, Bikker H, Christiaans I. Long QT Syndrome Overview. 2003 Feb 20 [Updated 2024 Mar 21]. In: Adam MP, Feldman J, Mirzaa GM, et al., editors. GeneReviews® [Internet]. Seattle (WA): University of Washington, Seattle; 1993-2025. Available from: https://www.ncbi.nlm.nih.gov/books/NBK1129/
TRDN-related Long QT syndrome (AR)	2500	0.01	0.41	0.00312348	0.0312348				Gene Reviews for LongQT, 2024: Prevalence, 1:2,500; Gene contribution of 1% *Unk penetrance for variants in this gene, for LQT other genes range from 64% to 90% for EKG changes, for cardiac events ranges from 41% to 49%, use 41%. Autosomal recessive inheritance., heterozygous individuals not affected.
TRDN COMBINED VALUES				0.0048214	0.048214	NM_006073.4:c.53_56del; p.(Asp18AlafsTer14) (P/LP)	0.000626	Yes
TSC1-related Tuberous sclerosis	5800	0.26	1	2.24138e-05	0.000224138	NM_000368.5:c.2074C>T; p.(Arg692Ter) (P/LP)	2.8e-07	Yes	Gene Reviews, 2024: Prevalence as high as 1:5,800, generally thought to be lower; Gene contribution reported as 26%; Penetrance reported as 100%	Gene Reviews: Northrup H, Koenig MK, Pearson DA, et al. Tuberous Sclerosis Complex. 1999 Jul 13 [Updated 2024 Aug 1]. In: Adam MP, Feldman J, Mirzaa GM, et al., editors. GeneReviews® [Internet]. Seattle (WA): University of Washington, Seattle; 1993-2025. Available from: https://www.ncbi.nlm.nih.gov/books/NBK1220/
TSC2-related Tuberous sclerosis	5800	0.69	1	5.94828e-05	0.000594828	NM_000548.5:c.2859dup; p.(Lys954GlnfsTer6) (Novel LoF, MANE) NM_000548.5:c.4672G>A; p.(Glu1558Lys) (P/LP)	0.00000739 0.00000079	No	Gene Reviews, 2024: Prevalence as high as 1:5,800, generally thought to be lower; Gene contribution reported as 69%; Penetrance reported as 100%	Gene Reviews: Northrup H, Koenig MK, Pearson DA, et al. Tuberous Sclerosis Complex. 1999 Jul 13 [Updated 2024 Aug 1]. In: Adam MP, Feldman J, Mirzaa GM, et al., editors. GeneReviews® [Internet]. Seattle (WA): University of Washington, Seattle; 1993-2025. Available from: https://www.ncbi.nlm.nih.gov/books/NBK1220/
TTN-related Dilated cardiomyopathy	220	0.2	0.35	0.0012987	0.012987	NM_001267550.2:c.77185A>T; p.(Lys25729Ter) (P/LP)	0.000154	Yes	Gene Reviews, 2024: Gene contribution 15-20% PMID: 37652022: DCM prevalence 1:220; Aggregate penetrance (P/LP variants) of 10%, varies by variant; when just considering pathogenic variants 35% for DCM	PMID: 37652022 Gene Reviews: Hershberger RE, Jordan E. Dilated Cardiomyopathy Overview. 2007 Jul 27 [Updated 2024 Dec 12]. In: Adam MP, Feldman J, Mirzaa GM, et al., editors. GeneReviews® [Internet]. Seattle (WA): University of Washington, Seattle; 1993-2025. Available from: https://www.ncbi.nlm.nih.gov/books/NBK1309/
TTR-related Hereditary transthyretin amyloidosis	538	1	0.5	0.00185874	0.0185874	NM_000371.4:c.424G>A; p.(Val142Ile) (P/LP)	0.0162	No	Gene Reviews, 2024: Prevalence in northern Portugal of ATTRv, 1:538 (p.Val50Met), AFR variant frequency is 0.039 for Val142Ile (~1:26), prevalence lower in other populations (1 in 100,000 in Europe); Penetrance is age dependent and variant dependent, most pathogenic variants other than Val142Ile show penetrance of at least one feature at 50% (sensory or cardiac).	Gene Reviews: Sekijima Y, Nakamura K. Hereditary Transthyretin Amyloidosis. 2001 Nov 5 [Updated 2024 May 30]. In: Adam MP, Feldman J, Mirzaa GM, et al., editors. GeneReviews® [Internet]. Seattle (WA): University of Washington, Seattle; 1993-2025. Available from: https://www.ncbi.nlm.nih.gov/books/NBK1194/
WT1-related Wilms tumor	8000	0.05	0.9	3.47222e-06	3.47222e-05	NM_024426.6:c.1120C>T; p.(Arg374Ter) (P/LP) NM_024426.6:c.20_29del; p.(p.Gln7LeufsTer39) (novel pLoF)	0.00000553 0.00000814	No	PMID: 10890935: 1:8,000 to 1:10,000 children have Wilms tumor Gene Reviews, 2022: 1-5% of Wilms Tumor have a variant in WT1; WT1 Disorder, penetrance 90% by end of puberty PMID: 25688735: The penetrance rate was 100% if children inherited small WT1 mutations from their fathers, and 67% if inherited the mutations from their mother	PMID: 10890935 PMID: 25688735 Gene Reviews: Turner JT, Brzezinski J, Dome JS. Wilms Tumor Predisposition. 2003 Dec 19 [Updated 2022 Mar 24]. In: Adam MP, Feldman J, Mirzaa GM, et al., editors. GeneReviews® [Internet]. Seattle (WA): University of Washington, Seattle; 1993-2025. Available from: https://www.ncbi.nlm.nih.gov/books/NBK1294/
NA, not available; &The variant with the highest FAF is shown, if the variant with the highest FAF is a putative loss of function variant, the Pathogenic/Likely Pathogenic (P/LP) variant with the highest FAF is also reported.

### Sheet: Table S2_BA1_BS1 Values
Supplemental Table 2. ClinGen VCEP specifications and DAFT MAF values for BA1/BS1 variant curation rule codes
			Current ClinGen VCEP Specificationsa		DAFT Calculations
Gene	MANE Transcript	Disease/Phentyope	BA1	BS1b	BA1	BS1
ABCD1	NM_000033.4	ABCD1-related adrenal leukodystrophy	0.00017c	0.000017c
ACTA2	NM_001613.4	ACTA2-related aortopathies			0.00042	4.2e-05
ACTC1	NM_005159.5	ACTC1-related hypertrophic cardiomyopathy	0.001	0.0001
ACVRL1	NM_000020.3	ACVRL1-related hereditary hemorrhagic telangiectasia	0.01	0.002
APC	NM_000038.6	APC-related familial adenomatous polyposis	0.001	1e-05
APOB	NM_000384.3	APOB-related familial hypercholesterolemia	0.005c	0.002c
ATP7B	NM_000053.4	ATP7B-related Wilson disease			0.05774	0.005774
BAG3	NM_004281.4	BAG3-related dilated cardiomyopathy			0.00195	0.000195
BMPR1A	NM_004329.3	BMPR1A-related juvenile polyposis syndrome	0.0001c	0.000001c
BRCA1	NM_007294.4	BRCA1-related breast and ovarian cancer syndrome	0.001	0.0001
BRCA2	NM_000059.4	BRCA2-related breast and ovarian cancer syndrome	0.001	0.0001
BTD	NM_001370658.1	BTD -related biotinidase deficiency			0.05726	0.005726
CACNA1S	NM_000069.3	CACNA1S-related malignant hyperthermia			0.00050	5e-05
CALM1	NM_006888.6	CALM1-related LQTS/CPVT combined			6e-05	6e-06
CALM2	NM_001743.6	CALM2-related LQTS/CPVT combined			0.00006	6e-06
CALM3	NM_005184.4	CALM3-related LQTS/CPVT combined			6e-05	6e-06
CASQ2	NM_001232.4	CASQ2-related CPVT			0.02236	0.002236
COL3A1	NM_000090.4	COL3A1-related Ehlers-Danlos syndrome, vascular type			0.0002	2e-05
CYP27A1	NM_000784.4	CYP27A1-related cerebrotendinous xanthomatosis	0.0076c	0.00076c
DES	NM_001927.4	DES-related dliated cardiomyopathy			0.00065	6.5e-05
DSC2	NM_024422.6	DSC2-related arrhythmogenic right ventricular cardiomyopathy			0.00033	3.3e-05
DSG2	NM_001943.5	DSG2-related arrhythmogenic right ventricular cardiomyopathy			0.00433	0.000433
DSP	NM_004415.4	DSP-related ARVC/DCM combined			0.0078	0.000780
ENG	NM_001114753.3	ENG-related hereditary hemorrhagic telangiectasia	0.01	0.002
FBN1	NM_000138	FBN1 -related Marfan syndrome	0.001	5e-05
FLNC	NM_001458.5	FLNC-related DCM/HCM combined			0.00286	0.000286
GAA	NM_000152.4	GAA -related Pompe disease	0.01	0.005
GLA	NM_000169.3	GLA -related Fabry disease/GLA-related HCM combined			0.00363	0.000363
HFE	NM_000410.4	HFE - related hereditary hemochromatosis
HNF1A	NM_000545.8	HNF1A-related monogenic diabetes	0.0001	3.3e-05
KCNH2	NM_000238.4	KCNH2-related long-QT syndrome			0.00122	0.000122
KCNQ1	NM_000218.3	KCNQ1-related long-QT syndrome	0.004	0.0004
LDLR	NM_000527.5	LDLR-related familial hypercholesterolemia	0.005	0.002
LMNA	NM_170707.4	LMNA-related dilated cardiomyopathy			0.00328	0.000328
MAX	NM_002382.5	MAX-related hereditary paraganglioma-pheochromocytoma syndrome			0.00032	0.000032
MEN1	NM_001370259.2	MEN1 -related multiple endocrine neoplasia type 1			0.00095	9.5e-05
MLH1	NM_000249.4	MLH1-related Lynch syndrome	0.001	0.0001
MSH2	NM_000251.3	MSH2-related Lynch syndrome	0.001	0.0001
MSH6	NM_000179.3	MSH6-related Lynch syndrome	0.0022	0.00022
MUTYH	NM_001048174.2	MUTYH-related familial adenomatous polyposis	0.01054c	0.00105c
MYBPC3	NM_000256.3	MYBPC3-related hereditary cardiomyopathy	0.001	0.0002
MYH11	NM_002474.3	MYH11-related aortopathies			2e-05	2e-06
MYH7	NM_000257.4	MYH7-related DCM/HCM combined	0.001	0.0001
MYL2	NM_000432.4	MYL2-related hypertrophic cardiomyopathy	0.001	0.0001
MYL3	NM_000258.3	MYL3 -related hypertrophic cardiomyopathy	0.001	0.0001
NF2	NM_000268.4	NF2-related schwannomatosis			0.00010	0.000010
OTC	NM_000531.6	OTC-related ornithine transcarbamylase deficiency	0.01c	0.002c
PALB2	NM_024675.3	PALB2-related breast cancer predisposition	0.001	0.0001
PCSK9	NM_174936.4	PCSK9-related familial hypercholesterolemia	0.0002c	0.0001c
PKP2	NM_001005242.3	PKP2-related arrhythmogenic right ventricular cardiomyopathy			0.00767	0.000767
PLN	NM_002667.5	PLN-related ARVC/DCM combined			0.00142	0.000142
PMS2	NM_000535.7	PMS2-related Lynch syndrome	0.0028	0.0001
PRKAG2	NM_016203.4	PRKAG2-related hypertrophic cardiomyopathy			0.00010	0.000010
PTEN	NM_000314.8	PTEN -related hamartoma tumor syndrome	0.00056	4.3e-05
RB1	NM_000321.3	RB1 -related retinoblastoma predisposition			0.00053	0.000053
RBM20	NM_001134363.3	RBM20-related dliated cardiomyopathy			0.0013	0.00013
RET	NM_020975.6	RET -related multiple endocrine neoplasia type 2A/2B			0.00029	0.000029
RPE65	NM_000329.3	RPE65-related retinopathy	0.008	0.0008
RYR1	NM_000540.3	RYR1-related malignant hyperthermia	0.0038	0.0008
RYR2	NM_001035.3	RYR2-related catecholaminergic polymorphic ventricular tachycardia			0.00047	4.7e-05
SCN5A	NM_000335.5	SCN5A-related Brugada/LQTS/DCM combined			0.01033	0.00103
SDHAF2	NM_017841.4	SDHAF2-related paraganglioma-pheochromocytoma syndrome			0.00008	0.000008
SDHB	NM_003000.3	SDHB-related paraganglioma-pheochromocytoma syndrome			0.00200	0.000200
SDHC	NM_003001.5	SDHC-related paraganglioma-pheochromocytoma syndrome			0.0004	4e-05
SDHD	NM_003002.4	SDHD-related paraganglioma-pheochromocytoma syndrome			0.001	0.0001
SMAD3	NM_005902.4	SMAD3-relateda aortopathies			4e-05	0.000004
SMAD4	NM_005359.6	SMAD4-related juvenile polyposis syndrome / hereditary hemorrhagic telangiectasia	0.0001c	0.000001c
STK11	NM_000455.5	STK11 - related Peutz-Jeghers syndrome			0.00020	0.000020
TGFBR1	NM_004612.4	TGFBR1-related aortopathies			2e-05	0.000002
TGFBR2	NM_003242.6	TGFBR2-related aortopathies			0.0001	0.000010
TMEM127	NM_017849.4	TMEM127-related paraganglioma-pheochromocytoma syndrome			0.00040	4e-05
TMEM43	NM_024334.3	TMEM43-related arrhythmogenic right ventricular cardiomyopathy			5e-05	0.000005
TNNC1	NM_003280.3	TNNC1-related dilated cardiomyopathy			0.00065	0.000065
TNNI3	NM_000363.5	TNNI3-related hypertrophic cardiomyopathy	0.001	0.0001
TNNT2	NM_001276345.2	TNNT2-related DCM/HCM	0.001	0.0001
TP53	NM_000546.6	TP53 -related Li-Fraumeni syndrome	0.001	0.0003
TPM1	NM_001018005.2	TPM1-related hypertrophic cardiomyopathy	0.001	0.0001
TRDN	NM_006073.4	TRDN-related CPVT/LQTS combined			0.04756	0.004756
TSC1	NM_000368.5	TSC1-related tuberous sclerosis complex			0.00022	0.000022
TSC2	NM_000548.5	TSC2-related tuberous sclerosis complex			0.00059	5.9e-05
TTN	NM_001267550.2	TTN-related dilated cardiomyopathy			0.01299	0.001299
TTR	NM_000371.4	TTR -related hereditary transthyretin-related amyloidosis			0.01859	0.001859
VHL	NM_000551.4	VHL -related von Hippel-Lindau syndrome	0.000156	1.56e-05
WT1	NM_024426.6	WT1 -related Wilms tumor			0.00003	0.000003
DAFT: Disease allele frequency threshold; ARVC, Arrhythmogenic right ventricular cardiomyopathy; CPVT, Catecholaminergic polymorphic ventricular tachycardia; DCM, Dilated cardiomyopathy; LQTS, Long QT syndrome; HCM, Hypertrophic cardiomyopathy
aCurrent ClinGen BA1/BS1 are noted here for comparison only. Access the ClinGen Criteria Specification Registry for the most up to date criteria.
bSome ClinGen VCEPs have recommendations for BS1_supporting as well as additional instructions for BA1/BS1 use. Please access the ClinGen Criteria Specification Registry for the most complete and up to date information.
cSpecifications are preliminary as ClinGen VCEP specifications are not aproved at this time.
